# Acyl chain shortening induced by inhibition of acetyl-CoA carboxylase renders phosphatidylcholine redundant

**DOI:** 10.1101/2021.02.08.429707

**Authors:** Xue Bao, Martijn C. Koorengevel, Marian J.A. Groot Koerkamp, Amir Homavar, Amrah Weijn, Stefan Crielaard, Mike F. Renne, Willie J.C. Geerts, Michal A. Surma, Muriel Mari, Frank C.P. Holstege, Christian Klose, Anton I.P.M. de Kroon

## Abstract

Phosphatidylcholine (PC) is an abundant membrane lipid component in most eukaryotes including yeast. PC has been assigned a multitude of functions in addition to that of building block of the lipid bilayer. Here we show that PC is evolvable essential in yeast by isolating suppressor mutants devoid of PC that exhibit robust growth. The requirement for PC is suppressed by monosomy of chromosome XV, or by a point mutation in the *ACC1* gene encoding acetyl-CoA carboxylase. Although these two genetic adaptations rewire lipid biosynthesis differently, both decrease Acc1 activity thereby reducing the average acyl chain length. Accordingly, soraphen A, a specific inhibitor of Acc1, rescues a yeast mutant with deficient PC synthesis. In the aneuploid suppressor, up-regulation of lipid synthesis is instrumental to accomplish feed-back inhibition of Acc1 by acyl-CoA produced by the fatty acid synthase (FAS). The results show that yeast regulates acyl chain length by fine-tuning the activities of Acc1 and FAS, and indicate that PC evolved by benefitting the maintenance of membrane fluidity.
