## Supplementary material for "Acyl chain shortening induced by inhibition of acetyl-CoA carboxylase renders phosphatidylcholine redundant": Data S1

### Sheet: Sheet1
Data S1
Nucleotide variation identified by WGS in the cho2opi3 suppressors S#2, S#3, S#4 and S#5 versus the haploid parent strain
Chr	Pos	Gene	Ref	Alt	AA change	S#2	S#3	S#4	S#5
I	68128	INTERGENIC	C	CT		0/0	0/0	0/0	0/1
II	160887	HEK2	C	A	T235K	0/0	0/0	0/1	0/1
II	373578	INTERGENIC	C	A		0/0	0/0	0/1	0/1
III	92667	INTERGENIC	G	GGGTGCTCTATTTCTATATATTCTATTGTTAGAAGCCTATGCTATTACCGTTTCTATATA		0/0	0/1	0/0	0/0
IV	695947	KIN1	A	T	silent	0/0	0/0	0/0	0/1
V	53537	INTERGENIC	G	A		0/0	0/0	1/1	1/1
VI	192613	INTERGENIC	C	A		0/0	0/0	0/0	0/1
VIII	472611	INTERGENIC	CT	C		0/0	0/0	0/0	0/1
X	396351	APS3	T	A	silent	0/0	0/1	0/0	0/0
X	519255	INTERGENIC	CGTGT	CGT		0/1	0/0	0/0	0/0
XI	191161	OCT1	C	T	silent	0/0	1/1	0/0	0/0
XII	927639	INTERGENIC	T	C		0/0	0/1	0/0	0/0
XIV	657039	ACC1	T	G	N1446H	1/1	0/0	0/0	0/0
XIV	659270	ACC1	T	A	Q702L	0/0	0/1	0/0	0/0
XIV	660017	ACC1	T	C	H453R	0/0	0/0	0/1	0/0
XIV	685701	INTERGENIC	C	A		0/0	0/0	0/1	0/1
XIV	693279	ARC35	C	A	V257F	0/0	0/0	0/0	0/1
